# From Library to Landscape: Integrative Annotation Workflows for Compound Libraries in Drug Repurposing

**DOI:** 10.1101/2025.07.23.666341

**Authors:** Jeanette Reinshagen, Brinton Seashore-Ludlow, Yojana Gadiya, Anna-Lena Gustavsson, Ziaurrehman Tanoli, Tero Aittokallio, Johanna Huchting, Annika Jenmalm-Jensen, Philip Gribbon, Andrea Zaliani, Flavio Ballante

## Abstract

In the rapidly advancing landscape of drug discovery and repurposing, efficient access and integration of chemical and bioactivity data from public repositories has become essential. We implemented two complementary annotation pipelines (KNIME- and Python-based) designed to automate the extraction and integration of curated chemical and bioactivity data from public repositories. These pipelines are adaptable to any user-provided compound library, allowing reproducible workflows to integrate data from heterogeneous sources (e.g., ChEMBL and PubChem). As part of the REMEDi4ALL project, which aims to establish a European platform for drug repurposing, we validated our framework on a harmonized subset of the Specs repurposing collection (over 5000 compounds, available in-house). Additionally, we developed two interactive dashboards that support multilayered analyses and visualization by integrating chemical properties, bioactivity profiles, and relational data. We show how this framework streamlines the collection of harmonized data and facilitates analyses that are critical in drug repurposing efforts, while remaining versatile for broader applications in drug discovery. Both pipeline protocols are publicly available online, and the dashboards are open access.
